# Acyl-CoA Binding Protein in White and Brown Adipose Tissue is Dispensable for Systemic Energy Metabolism

**DOI:** 10.1101/2025.04.10.642978

**Authors:** M. F. Nørremark, R. Petersen, P. M. M. Ruppert, E. S. Jul, T. K. Doktor, R. Nielsen, J. F. Kappel, S. Larsen, J. W. Kornfeld, S. Mandrup, B. S. Andresen, J. Havelund, D. Neess, N. J. Færgeman

## Abstract

Acyl-CoA binding protein (ACBP) plays a vital role in lipid metabolism by mediating the intracellular flux and utilization of long-chain acyl-CoAs. In this study we generated brown- and white adipose tissue specific knockout mice (Adipoq-*Acbp^-/-^*) and brown adipose tissue specific knockout mice (Ucp1-*Acbp^-/-^*) to investigate the role of ACBP in adipose tissue function. Here we demonstrate that loss of ACBP does not affect body weight, fat and lean mass, food intake and systemic energy expenditure, even under cold stress. Transcriptomic data show only minor changes in gene expression, whereas lipidomic profiling reveals a subtle increase in acyl-carnitines levels in brown adipose tissue. However, lipolytic activity in white adipose tissue as well as plasma glycerol, non-esterified fatty acid and triacylglycerol levels remained unaffected. In addition, no changes in mitochondrial respiration in BAT were observed. Taken together, our findings suggest that ACBP is dispensable for adipose tissue function and systemic energy metabolism, including thermoregulation.
