## Supplemental Table 1 for "Acyl-CoA Binding Protein in White and Brown Adipose Tissue is Dispensable for Systemic Energy Metabolism"

### Sheet: Adipoq_BAT_RT_significant_metab
Symbol	Clean_name	log2FoldChange	padj	log2.FC.	p.ajusted	Significance
Gm48795	Gm48795	561268872511921	1.89218e-57	561268872511921	1.89218e-57	Up
Dbi	Dbi	-26579969100409	2.58527e-52	-26579969100409	2.58527e-52	Down
Gm7049	Gm7049	485220017367933	0.0513601	485220017367933	0.0513601	Up
Gm11868	Gm11868	687064639673928	2.50396e+09	687064639673928	2.50396e+09	Up
Gm12896	Gm12896	129660558452989	2.92259e+09	129660558452989	2.92259e+09	Up
Pprc1	Pprc1	-12735561509845	32293948527105	-12735561509845	32293948527105	Down
Tmem267	Tmem267	11616687267907	32293948527105	11616687267907	32293948527105	Up
Gng4	Gng4	48087300836379	131699167144001	48087300836379	131699167144001	Up
Kng1	Kng1	38045533638526	314083399184313	38045533638526	314083399184313	Up
Gm5559	Gm5559	642844132250845	183515085235793	642844132250845	183515085235793	Up
Ugt1a7c	Ugt1a7c	33060537256982	487774417162412	33060537256982	487774417162412	Up

### Sheet: Adipoq_iWAT_RT_significant_meta
Symbol	Clean_name	log2FoldChange	padj	log2.FC.	p.ajusted	Significance
Dbi	Dbi	-240310613057775	3.04143e-53	-240310613057775	3.04143e-53	Down
Gm44792	Gm44792	-971504171732599	1.35166e+07	-971504171732599	1.35166e+07	Down
Gm48795	Gm48795	326719886424797	3.43776e+08	326719886424797	3.43776e+08	Up
Tmem267	Tmem267	11977555035312	208495093538171	11977555035312	208495093538171	Up
Gm7049	Gm7049	326741845258258	117158824052302	326741845258258	117158824052302	Up
Morf4l1-ps1	Morf4l1-ps1	379385073045115	117158824052302	379385073045115	117158824052302	Up
Gm11868	Gm11868	31268358811273	216455779599749	31268358811273	216455779599749	Up
Tnnt3	Tnnt3	-217638757831814	216455779599749	-217638757831814	216455779599749	Down
Ugt1a9	Ugt1a9	475116587072034	408791459468751	475116587072034	408791459468751	Up
Gm20852	Gm20852	732426643602721	408791459468751	732426643602721	408791459468751	Up
Gm38025	Gm38025	265983540211663	864557398076568	265983540211663	864557398076568	Up
Ugt1a1	Ugt1a1	201190811703341	218801620057746	201190811703341	218801620057746	Up
Gm48850	Gm48850	661225496318567	340515322137386	661225496318567	340515322137386	Up
Tnni2	Tnni2	-204363781539672	372006526438648	-204363781539672	372006526438648	Down
Gm50210	Gm50210	673362197747431	37709014830637	673362197747431	37709014830637	Up
Fam184a	Fam184a	164616420231635	439465094529119	164616420231635	439465094529119	Up
Gm29080	Gm29080	657181383809308	486893285095936	657181383809308	486893285095936	Up

### Sheet: UCP1_BAT_RT_significant_metabol
Symbol	Clean_name	log2FoldChange	padj	log2.FC.	p.ajusted	Significance
Dbi	Dbi	-23223343207617	2.57651e-13	-23223343207617	2.57651e-13	Down
Gm12222	Gm12222	-486725206932251	224236033898231	-486725206932251	224236033898231	Down
Sptb	Sptb	251650412415829	272850369641883	251650412415829	272850369641883	Up
Gsta3	Gsta3	140701083846712	393809352888649	140701083846712	393809352888649	Up
